# Interest of circulating tumor DNA as a biomarker for canine cancers: illustration in histiocytic sarcoma, oral malignant melanoma and multicentric lymphoma

**DOI:** 10.1101/2020.07.10.189118

**Authors:** Anaïs Prouteau, Jérôme Alexandre Denis, Pauline De Fornel, Edouard Cadieu, Thomas Derrien, Camille Kergal, Nadine Botherel, Ronan Ulvé, Mélanie Rault, Amira Bouzidi, Romain François, Laetitia Dorso, Alexandra Lespagnol, Patrick Devauchelle, Jérôme Abadie, Catherine André, Benoît Hédan

## Abstract

Circulating tumor DNA (ctDNA) has become an attractive biomarker in human oncology and may be informative in cancer-affected dogs. By performing ddPCR or PARR methods, we detected tumor-specific point mutations, copy number alterations and chromosomal rearrangements in the plasma of cancer-affected dogs. It allowed the detection of ctDNA in 2/8 (25%) oral malignant melanoma cases, 12/13 (92.3%) lymphoma cases and 21/23 (91.3%) histiocytic sarcoma (HS) cases. The value of ctDNA to diagnose HS was explored in 133 dogs including 49 with HS. In this cohort, screening recurrent *PTPN11* mutations in plasma had a specificity of 98.8%, and a sensitivity between 42.8-77% according to HS clinical presentation, being higher in internal forms, especially with pulmonary location. Regarding lymphoma, the follow-up of four dogs showed that the minimal residual disease detection by targeting lymphoma-specific antigen receptor rearrangement in the plasma was concordant with the clinical evaluation. Moreover, ctDNA analysis appeared interesting to assess treatment response and to predict relapse.

This study shows that ctDNA is detectable in the plasma of cancer-affected dogs and is a relevant biomarker for diagnosis and clinical follow-up. With a growing interest in integrating natural canine tumors to explore new therapies, this biomarker appears promising in comparative oncology research.
