## Supplementary table 1 for "Interest of circulating tumor DNA as a biomarker for canine cancers: illustration in histiocytic sarcoma, oral malignant melanoma and multicentric lymphoma"

### Sheet: Feuil1
Id Number	Pathology	Tumor location	Clinical presentation	Breed	Age at sampling (years)	Tumor tissue available	cfDNA concentration (ng/ml)	Detection of somatic PTP alteration in tumor	Detection of somatic PTP alteration in cfADN	Tumoral fractional abundance in cfADN (% hotspot mutated and confidence interval)	Maximal sensitivity of the assay (%)
13766	histiocytic sarcoma	skin	disseminated and external	Bernese mountain dog	5.0137	Yes	418.393	No	No	0	0.180427
18705	histiocytic sarcoma	skin	disseminated and external	Bernese mountain dog	9.84384	Yes	845.036	No	No	0	0.421174
18881	histiocytic sarcoma	skin	disseminated and external	Bernese mountain dog	7.20822	Yes	45.1532	Yes	Yes	2,2 PTPN11-1 [0-4,6]	1.67713
17447	histiocytic sarcoma	liver	disseminated and internal	Bernese mountain dog	6.76164	Yes	424.875	No	No	0	0.363832
18393	histiocytic sarcoma	liver spleen	disseminated and internal	Bernese mountain dog	8.81918	Yes	768.125	No	No	0	0.408721
18716	histiocytic sarcoma	lung liver	disseminated and internal	Bernese mountain dog	4.92603	Yes	188.1	Yes	No	0	0.393514
18878	histiocytic sarcoma	spleen, mesenteric lymph nodes	disseminated and internal	Bernese mountain dog	8.2137	Yes	376.035	No	No	0	0.524137
11883	histiocytic sarcoma	lung liver	disseminated and internal	Bernese mountain dog	7.75616	Yes	40.4035	Yes	Yes	1,47 PTPN11-1 [0-2,96] and 2,54 PTPN11-2 [0,63-4,44]	0.361769
13789	histiocytic sarcoma	lung liver	disseminated and internal	Bernese mountain dog	8.90411	Yes	791.312	Yes	Yes	16,0 PTPN11-1 [14,8-17,2]	0.0898147
5029	histiocytic sarcoma	lung liver kidney	disseminated and internal	Bernese mountain dog	9.42466	Yes	8.07727	Yes	Yes	3,62 PTPN11-1 [0-9,02] and 24,2 PTPN11-2 [14,1-34,3]	1.58478
18743	histiocytic sarcoma	liver spleen	disseminated and internal	Bernese mountain dog	7.66849	Yes	122.595	Yes	Yes	30,8 PTPN11-1 [23-38]	0.721929
13754	histiocytic sarcoma	liver spleen	disseminated and internal	Bernese mountain dog	7.02466	Yes	121.275	Yes	Yes	33,0 PTPN11-1 [24-42]	0.508543
14414	histiocytic sarcoma	lung liver spleen	disseminated and internal	Bernese mountain dog	5.2274	Yes	885.225	Yes	Yes	36,1 PTPN11-1 [33,8-38,5]	0.186555
13061	histiocytic sarcoma	lung liver spleen	disseminated and internal	Bernese mountain dog	6.0137	Yes	77.2793	Yes	Yes	6,6 PTPN11-1 [3,9-9,4]	0.27095
18736	histiocytic sarcoma	lung spleen	disseminated and internal	Bernese mountain dog	7	Yes	143.546	Yes	Yes	4,86 PTPN11-1 [0,94-8,77]	0.795758
19265	histiocytic sarcoma	spleen kidney	disseminated and internal	Bernese mountain dog	7.11233	Yes	22.13	Yes	Yes	0,89 PTPN11-1 [0,08-1,7]	0.531374
18421	histiocytic sarcoma	lung liver	disseminated and internal	Bernese mountain dog	6.12603	No	240.326		No	0	0.596164
18405	histiocytic sarcoma		localized and external	Bernese mountain dog	8.76164	Yes	83.7739	No	No	0	1.30324
18773	histiocytic sarcoma	skin	localized and external	Bernese mountain dog	8.39178	Yes	862.125	Yes	No	0	0.249893
17990	histiocytic sarcoma	skin	localized and external	Bernese mountain dog	9.83836	Yes	45.9525	No	No	0	1.27841
18297	histiocytic sarcoma	periarticular	localized and external	Bernese mountain dog	8.69041	Yes	112.875	No	No	0	1.70492
18707	histiocytic sarcoma	skin	localized and external	Bernese mountain dog	4.83014	Yes	24.9274	Yes	Yes	7,56 PTPN11-1 [2,41-12,7]	0.976774
18109	histiocytic sarcoma	skin	localized and external	dogo argentino	6.95616	Yes	3033.75	No	No	0	0.359143
18278	histiocytic sarcoma	skin	localized and external	flat coated retriever	8.01096	Yes	233.475	No	No	0	0.28122
18355	histiocytic sarcoma	popliteal lymph node	localized and external	flat coated retriever	5.83562	Yes	1027.12	No	No	0	0.203165
18708	histiocytic sarcoma	periarticular	localized and external	flat coated retriever	8.2137	Yes	222.23	No	No	0	0.121014
19152	histiocytic sarcoma	muscle	localized and external	flat coated retriever	7.1589	Yes	660	No	No	0	0.518909
18129	histiocytic sarcoma	prescapular lymph node	localized and external	schnauzer	9.91507	No	8.67731		No	0	9.32507
13954	histiocytic sarcoma	spleen	localized and internal	Bernese mountain dog	1.39726	Yes	2241.72	No	No	0	0.160241
18719	histiocytic sarcoma	kidney	localized and internal	Bernese mountain dog	5.14521	Yes	589.462	No	No	0	0.34288
18160	histiocytic sarcoma	liver	localized and internal	Bernese mountain dog	3.57534	Yes	6319.5	No	No	0	0.0522114
18750	histiocytic sarcoma	spleen	localized and internal	Bernese mountain dog	5.19178	Yes	97.2813	No	No	0	1.20136
18348	histiocytic sarcoma	lung	localized and internal	Bernese mountain dog	8.84384	Yes	445.5	No	No	0	0.670431
18242	histiocytic sarcoma	lung	localized and internal	Bernese mountain dog	7.1589	Yes	361.68	Yes	Yes	1.63 PTPN11-2 [1.02-2.43]	0.286255
5472	histiocytic sarcoma	lung	localized and internal	Bernese mountain dog	7.90959	Yes	269.431	Yes	Yes	3,57 PTPN11-1 [2,45-4,7] and 20,9 PTPN11-2 [18,7-23,2]	0.253678
18932	histiocytic sarcoma	liver	localized and internal	Bernese mountain dog	5	Yes	3033.53	Yes	Yes	0,137 PTPN11-1 [0-6,8]	0.0843872
18673	histiocytic sarcoma	spleen	localized and internal	Bernese mountain dog	3.45753	Yes	1003.53	Yes	Yes	0,64 PTPN11-1 [0,342-0,939]	0.107079
18806	histiocytic sarcoma	iliaque lymph node	localized and internal	Bernese mountain dog	9.72877	Yes	5361.26	Yes	Yes	1,63 PTPN11-1 [1,32-1,94]	0.0462085
14291	histiocytic sarcoma	lung	localized and internal	Bernese mountain dog	9.42192	Yes	1712.7	Yes	Yes	14,4 PTPN11-1 [13-15.9]	0.138248
17406	histiocytic sarcoma	spleen	localized and internal	Bernese mountain dog	4.38356	Yes	122.155	Yes	Yes	8,29 PTPN11-2 [4,77-11,8]	0.432252
18867	histiocytic sarcoma	iliaque lymph nodes	localized and internal	flat coated retriever	6.60822	No	36.6667		No	0	10.5679
18427	histiocytic sarcoma	spleen	localized and internal	flat coated retriever	5.73699	Yes	3459.5	No	No	0	0.125102
18552	histiocytic sarcoma	mesenteric lymph nodes	localized and internal	golden retiriever	2.27945	Yes	99.3173	No	No	0	0.553869
19106	histiocytic sarcoma	spinal cord	localized and internal	Bernese mountain dog	6.44658	Yes	480.15	Yes	Yes	0,063 PTPN11-1 [0-0,13]	0.015
17702	histiocytic sarcoma	mediastinum	localized and internal	Bernese mountain dog	8.89315	Yes	66.5742	Yes	Yes	9,76 PTPN11-1 [7,17-12,3]	0.6
18461	histiocytic sarcoma	spleen	localized and internal	Bernese mountain dog	7.06575	Yes	70.9129	Yes	Yes	5,4 PTPN11-1 [1.5-9.3]	3.40825
17404	histiocytic sarcoma			Bernese mountain dog	6.83562	No	151.25		No	0	0.0346958
18404	histiocytic sarcoma and lymphoma			Bernese mountain dog	7.12329	Yes	2694.51	No	No	0	0.0298795
17537	histiocytic sarcoma and mast cell tumor	skin (footpad)	localized and external	flat coated retriever	7.52329	Yes	53.63	No	No	0	0.801508
13784	multicentric lymphoma			shi-tzu	13.2822	Yes	66.825		No	0	0.270762
13783	multicentric lymphoma - high grade			german shepherd	5.52055	Yes	616.339	No	No	0	0.0627125
18310	multicentric lymphoma - high grade			labernese	6.13973	No	1167.69		No	0	0.262788
18390	multicentric lymphoma - high grade - B cell		stage III, substage b	german shepherd	10.9534	Yes	35079		No	0	0.0192177
18680	multicentric lymphoma - high grade - B cell		stage IV, substage a	border collie	8.03014	Yes	240.326		No	0	0.15546
18182	multicentric lymphoma - high grade - B cell		stage IV, substage a	boxer	11.1863	Yes	305.25		No	0	0.167659
18334	multicentric lymphoma - high grade - B cell		stage IV, substage a	poodle	10.1534	Yes	1619.75		No	0	0.0474612
18744	multicentric lymphoma - high grade - B cell		stage V, substage a	beauce shepherd	4.52329	Yes	13387.4		No	0	0.0245471
18675	multicentric lymphoma - high grade - B cell		stage V, substage a	boxer	11.9205	Yes	1530.38		No	0	0.070154
18403	multicentric lymphoma - high grade - B cell		stage V, substage a	dogo argentino	11.4521	Yes	412.5		No	0	0.458976
18175	multicentric lymphoma - high grade - B cell		stage V, substage a	yorkshire	12.0082	Yes	5948.25		No	0	0.07
18710	multicentric lymphoma - high grade - B cell		stage V, substage b	australian shepherd	11.2932	Yes	14553		No	0	0.0265959
18250	multicentric lymphoma - high grade - B cell		stage V, substage b	belgian malinois	7.56712	No	1062.6		No	0	0.274696
18540	multicentric lymphoma - high grade - B cell		stage V, substage b	cavalier king charles	6.42192	No	1947		No	0	0.107371
18740	multicentric lymphoma - high grade - B cell		stage V, substage b	golden retriever	7.01096	Yes	14456.8		No	0	0.0101812
18352	multicentric lymphoma - high grade - B cell		stage V, substage b	labrador	7.46575	Yes	1249.88		No	0	0.185696
18671	multicentric lymphoma - high grade - B cell		stage V, substage b	mixed breed	6.65479	Yes	19486.5		No	0	0.00419279
18706	multicentric lymphoma - high grade - B cell		substage a	mixed breed	2.42466	Yes	3592.88		No	0	0.019088
17372	multicentric lymphoma - high grade - B cell			golden retiriever	2.34795	Yes	1175.62		No	0	0.205278
18844	multicentric lymphoma - high grade - T cell			cimarron	4.54795	No	25.41		No	0	2.78577
18751	multicentric lymphoma - high grade- B cell			golden retriever	8.55342	Yes	628.65		No	0	0.314242
13794	multicentric lymphoma - high grade- B cell and hemangiosarcoma			rottweiler	1.95068	Yes	90.9975	No	No	0	0.685886
18420	multicentric lymphoma - low grade			akita-inu	10.4849	Yes	131.175		No	0	0.59286
18679	multicentric lymphoma - low grade			boxer	5.53973	Yes	185.625		No	0	0.332831
18166	multicentric lymphoma - low grade			cavalier king charles	6.36986	Yes	151.25		No	0	0.531064
18718	oral melanoma		stage III	cocker spaniel	9.45753	Yes	35.0625		No	0	0.742245
19006	oral melanoma		stage III	pekingese	13.8877	Yes	827.062		No	0	0.312014
18303	oral melanoma		stage III	poodle	17.7014	Yes	64.075		No	0	0.461813
18333	oral melanoma		stage III	poodle	14.6658	Yes	60.775		No	0	0.588774
18394	oral melanoma		stage III	poodle	16.3041	Yes	7903.5		No	0	0.0695351
18848	oral melanoma		stage III	yorkshire	14.5315	Yes	46.4475		No	0	1.47736
18657	oral melanoma		stage IV	golden retiriever	10.4932	Yes	41.25		No	0	0.64317
18395	oral melanoma		stage IV	rottweiler	11.074	Yes	8.25		No	0	10.1006
18249	oral melanoma		stage IV	shi-tzu	10.537	Yes	298.65		No	0	0.310418
18838	oral melanoma		stage IV	german shepherd	6.71507	Yes	1101.38		No	0	0.201867
18803	oral melanoma			basset fauve de bretagne	10.5178	Yes	478.088		No	0	0.651001
18717	oral melanoma			Bernese mountain dog	7.82192	Yes	320.1		No	0	0.381509
18801	oral melanoma			cocker spaniel	6.87671	No	49910.1		No	0	0.00582132
18855	oral melanoma			golden retriever	8.72055	No	133.65		No	0	0.837547
18809	oral melanoma			labrador	12.6411	Yes	78.375		No	0	1.02444
13797	oral melanoma			poodle	11.9534	Yes	19.6597		No	0	0.971885
18175	other cancer - glioma			boxer	4.33699	Yes	107.02		No	0	0.0751224
13919	other cancer - hemangiosarcoma			beauce shepherd	4.7589	Yes	125.926	No	No	0	0.164552
18335	other cancer - hemangiosarcoma			Bernese mountain dog	7.88767	Yes	170.362		No	0	0.415565
14209	other cancer - hepatocellular carcinoma			Bernese mountain dog	3.8137	Yes	10745.6		No	0	0.0631136
18896	other cancer - Langerhans cell sarcoma			whippet	3.76712	Yes	199.179	No	No	0	1.10493
18038	other cancer - nephroblastoma			Bernese mountain dog	9.23014	Yes	205.7		No	0	0.503645
18179	other cancer - soft tissue sarcoma			Bernese mountain dog	3.69041	Yes	470.25	No	No	0	0.539144
18752	other cancer - soft tissue sarcoma			Bernese mountain dog	11.6849	Yes	49.03	No	No	0	1.73907
17994	other cancer - uveal melanoma			yorkshire	9.69589	Yes	725.159		No	0	0.479367
17388	other cancer - uveal melanoma			labrador	10.1562	Yes	19.635		No	0	8.00997
18402	non cancerous disease - adenoma			Bernese mountain dog	9.47671	Yes	294.375		No	0	0.986791
4251	non cancerous disease - ameloblastoma			Bernese mountain dog	11.4959	Yes	567.129		No	0	0.596825
17426	non cancerous disease - hepatic disease			Bernese mountain dog	6.68767	Yes	0.75		No	0	7.39434
19099	non cancerous disease - old age, euthanasia			Bernese mountain dog	11.6877	No	536.25		Yes	PTPN11-1 1,1 [0,7-1,5]	0.460022
14285	non cancerous disease - periodontitis			Bernese mountain dog	7.03562	Yes	35.5025		No	0	1.70549
18240	non cancerous disease - periodontitis			coton de tuléar	8.73973	No	3030.36		No	0	0.00753426
18238	non cancerous disease - periodontitis			mixed breed	12.6932	No	292.014		No	0	0.0612364
18239	non cancerous disease - periodontitis			poodle	8.87671	No	476.19		No	0	0.0325988
18241	non cancerous disease - periodontitis			yorkshire	NA	No	225.06		No	0	0.197005
18558	non cancerous disease - reactive histiocytosis			white swiss shepherd	4.17534	No	634.891	No	No	0	0.35133
13059	non cancerous disease - retinal atrophy			border collie	4.13425	Yes	72.4069		No	0	1.24115
19098	non cancerous disease- sensitive neuropathy			border collie	0.539726	No	130.828		No	0	0.667019
18256	non cancerous disease- sensitive neuropathy			fox terrier	2.12329	No	50.325		No	0	1.38437
19007	non cancerous disease-splenoma			Bernese mountain dog	7.5863	Yes	4.825		No	0	0.909708
11845	healthy dog			Bernese mountain dog	6.22466	No	679.412		No	0	0.356364
11857	healthy dog			Bernese mountain dog	6.35342	No	319.99		No	0	0.0533432
18701	healthy dog			Bernese mountain dog	11.0438	No	338.594		No	0	0.0601102
18702	healthy dog			Bernese mountain dog	9.47397	No	286.846		No	0	0.0129333
18703	healthy dog			Bernese mountain dog	7.89315	No	131.817		No	0	0.94583
18704	healthy dog			Bernese mountain dog	8.86849	No	347.6		No	0	0.366132
18753	healthy dog			Bernese mountain dog	11.6849	No	516.577		No	0	0.274601
18856	healthy dog			Bernese mountain dog	9.39178	No	168.078		No	0	0.358125
18857	healthy dog			Bernese mountain dog	11.3452	No	1101.38		No	0	0.227058
18708	healthy dog			flat coated retriever	7.12055	No	2941.55		No	0	0.121014
18709	healthy dog			flat coated retriever	7.99178	No	3895.18		No	0	0.0730513
18850	healthy dog			flat coated retriever	12.8658	No	303.275		No	0	0.303304
18894	healthy dog			flat coated retriever	6.19452	No	671.611		No	0	0.471254
18895	healthy dog			flat coated retriever	0.156164	No	408.375		No	0	0.551249
19155	healthy dog			flat coated retriever	0.309589	No	6.66667		No	0	0.795557
19156	healthy dog			flat coated retriever	0.309589	No	8.5		No	0	0.985498
19157	healthy dog			flat coated retriever	0.309589	No	11.4476		No	0	0.530943
18553	healthy dog			golden retriever	5.72055	No	590.04		No	0	0.662425
8280	healthy dog			mixed breed	14.3918	No	168.548		No	0	0.507891
Supplementary table 1: Main characteristics of the 133 dogs included in the study and tested for PTPN11 mutations (PTPN11-1 for E76K and PTPN11-2 for G503V). The mutations were searched in cfDNA extracted from plasma of all dogs by ddPCR, and in the tumors of dogs with histiocytic sarcoma (HS).
	NA: Non available
