## Supplementary table 2 for "Interest of circulating tumor DNA as a biomarker for canine cancers: illustration in histiocytic sarcoma, oral malignant melanoma and multicentric lymphoma"

### Sheet: Feuil1
Clinical forms of HS	Mutation in cfDNA	No mutation in cfDNA	Sensitivity of the test to diagnose HS
External forms (periarticular, skin)	2	13	13.3%
Internal forms (abdominal organs, thoracic organs)	19	13	59.4%
Localized disease	11	19	36.7%
Disseminated disease	10	7	58.8%
Thoracic location (lungs, mediastinum)	10	3	0.77
Abdominal location (spleen, liver, kidney…)	14	11	0.56
Bernese mountain dogs	21	18	53.8%
Other breeds	0	10	0
Supplementary table 2: Sensitivity of the ctDNA test to diagnose HS in dogs. This sensititivy depends directly on the presence of the PTPN11 mutation in the tumor. It seems that PTPN11 mut is more frequent in disseminated and internal forms, and when there is an involvement of lungs/mediastinum (thoracic location). Thoracic masses were confirmed by histological examination and could be associated…
